# Signatures of transposon-mediated genome inflation, host specialization, and photoentrainment in *Entomophthora muscae* and allied entomophthoralean fungi

**DOI:** 10.1101/2023.09.13.557621

**Authors:** Jason E. Stajich, Brian Lovett, Emily Lee, Angie M. Macias, Ann E. Hajek, Benjamin L. de Bivort, Matt T. Kasson, Henrik H. De Fine Licht, Carolyn Elya

## Abstract

Despite over a century of observations, the obligate insect parasites within the order Entomophthorales remain poorly characterized at the genetic level. This is in part due to their large genome sizes and difficulty in obtaining sequenceable material. In this manuscript, we leveraged a recently-isolated, laboratory-tractable *Entomophthora muscae* isolate and improved long-read sequencing to obtain a largely-complete entomophthoralean genome. Our *E. muscae* assembly is 1.03 Gb, consists of 7,810 contigs and contains 81.3% complete fungal BUSCOs. Using a comparative approach with other available (transcriptomic and genomic) datasets from entomophthoralean fungi, we provide new insight into the biology of these understudied pathogens. We offer a head-to-head comparison of morphological and molecular data for species within the *E. muscae* species complex. Our findings suggest that substantial taxonomic revision is needed to define species within this group and we provide recommendations for differentiating strains and species in the context of the existing body of *E. muscae* scientific literature. We show that giant genomes are the norm within Entomophthoraceae owing to extensive, but not recent, Ty3 retrotransposon activity, despite the presence of machinery to defend against transposable elements(RNAi). In addition, we find that *E. muscae* and its closest allies are enriched for M16A peptidases and possess genes that are likely homologs to the blue-light sensor *white-collar 1*, a *Neurospora crassa* gene that has a well-established role in maintaining circadian rhythms. We find that *E. muscae* has an expanded group of acid-trehalases, consistent with trehalose being the primary sugar component of fly (and insect) hemolymph. We uncover evidence that *E. muscae* diverged from other entomophthoralean fungi by expansion of existing families, rather than loss of particular domains, and possesses a potentially unique suite of secreted catabolic enzymes, consistent with *E. muscae*’s species-specific, biotrophic lifestyle. Altogether, we provide a genetic and molecular foundation that we hope will provide a platform for the continued study of the unique biology of entomophthoralean fungi.
