## Supplemental Table 2 for "Signatures of transposon-mediated genome inflation, host specialization, and photoentrainment in *Entomophthora muscae* and allied entomophthoralean fungi"

### Sheet: Sheet1
	Panel description							Genome stats	Protein BUSCO	Genome size	TE composition	TE divergence	RIP analysis	DNA methylase tree	RNAi pathway analysis	Domain analysis	Orthogroup analysis	trehalase expansion	additional gene family expansion	antiSMASH	Unique to E. muscae	Orthogroup analysis	Heterozygosity assessment	Pfam analysis, E. muscae transcriptome	Domain analysis (MEROPS, CAZy)	Core OG enrichment (E. muscae)	Enriched CAZy, MEROPS domains absent in E. muscae
	Species	Phylum	Order	Isolate ID	Data type	BioProject	Genome Accession #	1B	1D	2A, B	2C	2D	2E	2F	2G	3A-D	3E-G	4A	4B	4C	5A-B	5C-D	1-S1	3-S1	3-S2	3-S3	5-S1
Core set	Entomophthora muscae	Zoopagomycota	Entomophthorales	ARSEF 13514	Genome	PRJNA479887	GCA_014839935.2	X	X	X	X	X	X	X	X	X	X	X	X	X	X	X	X	X	X	X	X
	Entomophaga maimaiga	Zoopagomycota	Entomophthorales	ARSEF 7190	Genome	PRJNA346853	(JGI)		X	X	X	X	X	X	X	X	X	X	X	X	X	X		X	X	X	X
	Massaspora cicadina	Zoopagomycota	Entomophthorales	MCPNR19 (ARSEF 14555)	Genome	PRJNA795459	GCA_022478985.1		X	X	X	X	X
	Pandora formicae	Zoopagomycota	Entomophthorales	N/A	Transcriptome	PRJNA275046	GCRV00000000.1		X							X			X		X			X	X		X
	Strongwellsea castrans	Zoopagomycota	Entomophthorales	HHDFL040913-1 (DrSc1f)	Transcriptome	PRJEB65897	(in progress)		X							X		X	X		X			X	X		X
	Zoophthora radicans	Zoopagomycota	Entomophthorales	ATCC 208865	Genome	PRJNA196082	(JGI - in Progress)		X	X	X	X	X	X	X	X	X	X	X	X	X	X		X	X	X	X
	Neoondiobolus thromboides	Zoopagomycota	Entomophthorales	FSU 785	Genome	PRJNA196084	GCA_025603075.1		X	X	X	X		X	X	X	X	X	X	X	X	X		X	X	X	X
	Conidibolus coronatus	Zoopagomycota	Entomophthorales	NRRL 28638	Genome	PRJNA67455	GCA_001566745.1		X	X						X		X	X	X	X			X	X		X
	Basidiobolus meristosporus	Zoopagomycota	Basidiobolales	CBS 931.37	Genome		1015486(JGI Mycocosm Proj. ID)			X								X	X
	Neurospora crassa	Ascomycota	Sordariales	OR74A	Genome		GCF_000182925.2			X			X	X
	Austropuccinia psidii	Basidiomycota	Pucciniales	Au_3	Genome		GCA_902702905.1			X			X
	Beauveria bassiana	Ascomycota	Hypocreales	ARSEF 2860	Genome		GCF_000280675.1			X									X	X
	Metarhizium robertsii	Ascomycota	Hypocreales	ARSEF 23	Genome		GCF_000187425.2			X									X	X
	Ophiocordyceps caponoti-floridani	Ascomycota	Hypocreales	EC05	Genome		GCA_012980515.1			X										X
	Ophiocordyceps unilateralis	Ascomycota	Hypocreales	SC16a	Genome		GCA_001272575.2			X										X
	Syncephalis fuscata	Zoopagomycota	Mucorales	S228	Genome	PRJNA332249	1089077 (JGI Mycocosm Proj. ID)			X
	Syncephalis plumigaleata	Zoopagomycota	Zoopagales	NRRL S24	Genome	PRJNA332252	1085189 (JGI Mycocosm Proj. ID)			X									X
	Thamnocephalis sphaerospora	Zoopagomycota	Zoopagales	RSA 1356	Genome		1090756 (JGI Mycocosm Proj. ID)			X									X
	Piptocephalis tieghemiana	Zoopagomycota	Zoopagales	RSA 1565	Genome		1185347 (JGI Mycocosm Proj. ID)			X									X
	Syncephalis pseudoplumigaleata	Zoopagomycota	Zoopagales	Benny S71-1	Genome		1070675 (JGI Mycocosm Proj. ID)			X									X
	Piptocephalis cylindrospora	Zoopagomycota	Zoopagales	RSA2659	Genome		1019821 (JGI Mycocosm Proj. ID)			X									X
	Ramicandelaber brevisporus	Zoopagomycota	Ramicandelaberales	CBS 109374	Genome		1040173(JGI Mycocosm Proj. ID)			X									X
	Martensiomyces pterosporus	Zoopagomycota	Kickxellales	CBS 209.56	Genome		1040167(JGI Mycocosm Proj. ID)			X									X
	Dimargaris christalligena	Zoopagomycota	Dimargaritales	RSA 468	Genome		1072966(JGI Mycocosm Proj. ID)			X									X
	Linderina pennispora	Zoopagomycota	Kickxellales	ATCC12442	Genome		1019508(JGI Mycocosm Proj. ID)			X									X
	Coemansia spiralis	Zoopagomycota	Kickxellales	CBS 108938	Genome		1266377(JGI Mycocosm Proj. ID)			X									X
	Kickxella alabastrina	Zoopagomycota	Kickxellales	RSA 675	Genome		1098907(JGI Mycocosm Proj. ID)			X									X
	Smittium culicis	Zoopagomycota	Harpellales	GSMNP	Genome		GCA_001970855			X									X
	Coemansia mojavensis	Zoopagomycota	Kickxellales	RSA 71	Genome	PRJNA364360	1098727(JGI Mycocosm Proj. ID)			X									X
	Coemansia reversa	Zoopagomycota	Kickxellales	NRRL 1564	Genome	PRJNA68631	1077697(JGI Mycocosm Proj. ID)			X									X
	Smittium mucronatum	Zoopagomycota	Harpellales	ALG-7-W6	Genome		GCA_001953115			X									X
	Zancudomyces culisetae	Zoopagomycota	Harpellales	COL-18-3	Genome		GCA_001969505			X									X
	Metarhizium acridum	Ascomycota	Hypocreales	CQMa 102	Genome		GCA_000187405			X									X
	Clonostachys rosea	Ascomycota	Hypocreales	CBS125111	Genome		1032556(JGI Mycocosm Proj. ID)			X									X
	Cordyceps militaris	Ascomycota	Hypocreales	CM01	Genome		GCA_000225605			X									X
	Acremonium strictum	Ascomycota	Hypocreales	DS1bioAY4a	Genome		1029425(JGI Mycocosm Proj. ID)			X									X
	Trichoderma asperellum	Ascomycota	Hypocreales	CBS 433.97	Genome		1078528(JGI Mycocosm Proj. ID)			X									X
	Trichoderma atroviride	Ascomycota	Hypocreales	B10	Genome		1185329(JGI Mycocosm Proj. ID)			X									X
	Trichoderma citrinoviride	Ascomycota	Hypocreales	TUCIM 6016	Genome		1183960(JGI Mycocosm Proj. ID)			X									X
