## Supplemental Table 3 for "Signatures of transposon-mediated genome inflation, host specialization, and photoentrainment in *Entomophthora muscae* and allied entomophthoralean fungi"

### Sheet: Sheet1
	Supplemental Table 3: Information about strains used in phylogenetic and morphologic studies. Species column lists all known names applied to the strain IDs and/or alternative strain IDs either in published literature and/or in NCBI Genbank. Clade column lists Entomophthora muscae clades as shown in Figure 6. Nuclei No., primary conidia length, and primary conidia width columns summarize data fro…
	Species	Strain ID	Alt. strain IDs	Year	Location	Host species	Host family	ITS	28S (LSU)	Clade	Nuclei No.	Primary conidia length (μm)	Primary conidia width (μm)	References
	E. muscae	KVL14-117	---	---	---	Musca domestica	Muscidae	KX639407	OR502659	I	13.8 +- 0.25	27.8 +- 0.45	22.5 +- 0.30	de Fine Licht et al. 2017
	E. muscae	ARSEF 6132	Mdom; KVL 99-13	1998	Denmark: Kirke S˚aby, Zealand	Musca domestica	Muscidae	DQ481217	DQ481224	I	16 - 18	---	---	Jensen et al. 2006
	E. muscae	ARSEF 6716	KVL 99-95	1999	Denmark: Sverkilde, Zealand	Musca domestica	Muscidae	---	EF392408	I	18.4 +- 0.20 (16.1 - 20.7)	29.0 +- 0.22 (25.2 - 31.5)	23.1 +- 0.17 (21.1 - 25.2)	Jensen et al. 2001
	E. muscae	ARSEF 13514	EMB; ivFendel	2015	USA: Berkeley, Alameda County, California	Drosophila hydei	Drosophilidae	OR502655	OR502660	I	13.9 +- 14.9 (8 - 22)	23.5 +- 26.1 (19.2 - 31.8)	18.4-20.5 (14.6 - 26.7)	Elya et al. 2018
	E. muscae	ARSEF 6815	KVL 99-102	1999	Denmark: Sengeløse, Zealand	Delia radicum	Anthomyiidae	DQ481218	DQ481225	II	14 - 16	---	---	Jensen et al. 2006
	E. muscae	ARSEF 3074	AFTOL-28	1990	USA: Prattsburg, New York	Delia antiqua	Anthomyiidae	AY997047	DQ273772	II	---	---	---	James et al. 2006
	E. ferdinandii	ARSEF 6918	KVL 99-92	1999	Denmark: Ørslev, Zealand	Coenosia tigrina	Muscidae	OR502656	OR502661	II	14.6 +- 0.79 (14.5 - 14.9)	25.0 +- 0.87 (24.3 - 25.7)	20.2 +- 0.66 (19.3 - 21.1)	Jensen et al. 2001
	E. scatophagae	ARSEF 6704	KVL 00-60	2000	Denmark: Tuse Næs, Zealand	Scatophaga stercoraria	Scathophagidae	DQ481219	DQ481226	II	16 - 18	---	---	Jensen et al. 2006
	E. grandis, E. muscae, E. sp.	ARSEF 6701	KVL 00-92	2000	Denmark: Hundested, Zealand	Myospila meditabunda	Muscidae	DQ481222	DQ481229	N/A	20 - 23	---	---	Jensen et al. 2006, Jensen et al. 2009
	E. sp.	SoCal cadaver 1	SoCal cadaver 2017	2017	USA: San Jacinto Mountains, California	Drosophila pseudoobscura	Drosophilidae	OR502657	OR502662	N/A	---	---	---	---
	E. syrphi	ARSEF 5955 (deposited in NCBI Genbank incorrectly as 5595)	KVL 98-19	1998	Denmark: Zealand	Triglyphus primus	Syrphidae	DQ481223	DQ481230	N/A	17 - 21	---	---	Jensen et al. 2006
	E. schizophorae	ARSEF 6137	KVL 99-18	1996	Denmark: Roskilde, Zealand	Musca domestica	Muscidae	DQ481220	DQ481227	N/A	5 - 7	---	---	Jensen et al. 2006
	E. sp.	LTE cadaver 1	2017-08-29-RB	2017	USA: Lake Thomas Edison, California	Drosophila sp.	Drosophilidae	OR502658	---	N/A	---	---	---	---
	E. schizophorae	ARSEF 6817	KVL 00-93	2000	Denmark: Hundested, Zealand	Pollenia sp.	Polleniidae	DQ481221	DQ481228	N/A	5 - 7	---	---	Jensen et al. 2006
